# Machine learning reveals genes impacting oxidative stress resistance across yeasts

**DOI:** 10.1101/2024.08.14.607963

**Authors:** Katarina Aranguiz, Linda C. Horianopoulos, Logan Elkin, Kenia Segura Abá, Russell L. Wrobel, Shin-Han Shiu, Antonis Rokas, Chris Todd Hittinger

**Affiliations:** DOE Great Lakes Bioenergy Research Center, Wisconsin Energy Institute, Center for Genomic Science Innovation, J. F. Crow Institute for the Study of Evolution, Laboratory of Genetics, University of Wisconsin-Madison, Madison, WI, USA; Cell Biology, Neurology and Anatomy, Medical College of Wisconsin, Milwaukee, WI, USA; DOE Great Lakes Bioenergy Research Center, Michigan State University, East Lansing, MI, USA; Genetics and Genome Science Program, Michigan State University, East Lansing, MI, USA; Department of Plant Biology, Michigan State University, East Lansing, MI, USA; Department of Computational Mathematics, Science, and Engineering, Michigan State University, East Lansing, MI, USA; Department of Biological Sciences and Evolutionary Studies Initiative, Vanderbilt University, Nashville, TN, USA

## Abstract

Reactive oxygen species (ROS) are highly reactive molecules encountered by yeasts during routine metabolism and during interactions with other organisms, including host infection. Here, we characterized the variation in resistance to ROS across the ancient yeast subphylum Saccharomycotina and used machine learning (ML) to identify gene families whose sizes were predictive of ROS resistance. The most predictive features were enriched in gene families related to cell wall organization and included two reductase gene families. We estimated the quantitative contributions of features to each species’ classification to guide experimental validation and showed that overexpression of the old yellow enzyme (OYE) reductase increased ROS resistance in *Kluyveromyces lactis*, while *Saccharomyces cerevisiae* mutants lacking multiple mannosyltransferase-encoding genes were hypersensitive to ROS. Altogether, this work provides a framework for how ML can uncover genetic mechanisms underlying trait variation across diverse species and inform trait manipulation for clinical and biotechnological applications.
