## Supplementary material for "Machine learning reveals genes impacting oxidative stress resistance across yeasts": Table S1

### Sheet: ROS screen
Species name	Y1000+_ID (Opulente et al. 2024)	assembly_full_ID_updated (Opulente et al. 2024 )	Order	rel_EAUC_1mM	rel_EAUC_2mM
Ambrosiozyma ambrosiae	yHMPu5000026137	yHMPu5000026137_ambrosiozyma_ambrosiae_160519	Pichiales	0.00567238	0.00466309
Ambrosiozyma kashinagicola	yHMPu5000035038	yHMPu5000035038_ambrosiozyma_kashinagacola_160519	Pichiales	0.00261504	0.00330834
Ambrosiozyma maleeae	yHMPu5000035040	yHMPu5000035040_ambrosiozyma_maleeae_160519	Pichiales	0.901795	0.536401
Ambrosiozyma monospora	yHMPu5000026279	yHMPu5000026279_Ambrosiozyma_monospora_SPADES	Pichiales	0.418264	0.00275718
Ambrosiozyma oregonensis	yHMPu5000034946	yHMPu5000034946_ambrosiozyma_oregonensis_160519	Pichiales	0.98349	0.604275
Ambrosiozyma pseudovanderkliftii	yHMPu5000035041	yHMPu5000035041_ambrosiozyma_pseudovanderkliftii_160519	Pichiales	0.00276716	0.00369191
Babjeviella inositovora	yHMPu5000035043	yHMPu5000035043_babjeviella_inositovora_180604	Serinales	0.84471	0.682102
Barnettozyma californica	yHMPu5000035044	yHMPu5000035044_barnettozyma_californica_160519	Phaffomycetales	0.723292	0.00142755
Barnettozyma hawaiiensis	yHMPu5000035045	yHMPu5000035045_barnettozyma_hawaiiensis_160613	Phaffomycetales	0.00194584	0.00329388
Barnettozyma populi	yHMPu5000035046	yHMPu5000035046_barnettozyma_populi_160613	Phaffomycetales	0.92486	0.776147
Barnettozyma pratensis	yHMPu5000035047	yHMPu5000035047_barnettozyma_pratensis_160519	Phaffomycetales	0.763915	0.0955193
Barnettozyma salicaria	yHMPu5000035048	yHMPu5000035048_Barnettozyma_salicaria_SPADES	Phaffomycetales	0.710769	0.299524
Blastobotrys adeninivorans	yHMPu5000034680	arxula_adeninivorans	Dipodascales	0.846942	0.706135
Blastobotrys americanus	yHMPu5000034681	yHMPu5000034681_blastobotrys_americana_160519	Dipodascales	0.520918	0.115456
Blastobotrys mokoenaii	yHMPu5000034675	yHMPu5000034675_blastobotrys_mokoenaii_160519	Dipodascales	1.01416	0.722381
Blastobotrys muscicola	yHMPu5000034674	yHMPu5000034674_blastobotrys_muscicola_160519	Dipodascales	1.12594	0.00214011
Blastobotrys niveus	yHMPu5000034673	yHMPu5000034673_blastobotrys_nivea_190924	Dipodascales	0.651192	0.292009
Blastobotrys peoriensis	yHMPu5000034671	yHMPu5000034671_blastobotrys_peoriensis_160519	Dipodascales	0.250557	0.00146831
Blastobotrys proliferans	yHMPu5000034670	yHMPu5000034670_blastobotrys_proliferans_160519	Dipodascales	1.51129	1.19465
Blastobotrys raffinosifermentans	yHMPu5000034669	yHMPu5000034669_Blastobotrys_raffinofermentans_SPAdes	Dipodascales	0.802155	0.576786
Blastobotrys serpentis	yHMPu5000034667	yHMPu5000034667_blastobotrys_serpentis_160519	Dipodascales	0.664725	0.260936
Candida metapsilosis	yHMPu5000034993	yHMPu5000034993_candida_metapsilosis_170307.haplomerger2	Serinales	0.807695	0.0106332
Candida albicans	yHMPu5000035004	candida_albicans	Serinales	0.944957	0.860291
Candida arabinofermentans	yHMPu5000034925	yHMPu5000034925_candida_arabinofermentans_160519	Pichiales	1.05696	0.821721
Candida ascalaphidarum	yHMPu5000041855	yHMPu5000041855_candida_ascalaphidarum_170307	Serinales	0.879717	0.61766
Meyerozyma athensensis	yHMPu5000034632	yHMPu5000034632_candida_athensensis_180604	Serinales	0.663066	0.00238298
Candida auris	yHMPu5000037929	candida_auris	Serinales	0.00241301	0.00125907
Candida blattae	yHMPu5000035335	yHMPu5000035335_candida_blattae_160928	Serinales	0.670828	0.00136533
Candida boidinii	yHMPu5000034926	yHMPu5000034926_candida_boidinii_160519	Pichiales	0.948171	0.90659
Nakaseomyces bracarensis	yHMPu5000034725	yHMPu5000034725_candida_bracarensis_160928	Saccharomycetales	1.00498	0.917411
Meyerozyma carpophila	yHMPu5000035664	yHMPu5000035664_candida_carpophila_160613	Serinales	0.549629	0.299061
Nakaseomyces castellii	yHMPu5000034724	yHMPu5000034724_candida_castellii_180604	Saccharomycetales	0.842854	0.275364
Candida corydali	yHMPu5000034990	yHMPu5000034990_Candida_corydali_SPADES	Serinales	1.0277	0.981835
Candida dubliniensis	yHMPu5000034991	candida_dubliniensis	Serinales	0.916602	0.856511
Kurtzmaniella fragi	yHMPu5000035302	yHMPu5000035302_candida_fragi_180604	Serinales	0.620124	0.00233675
Candida freyschussii	yHMPu5000034967	yHMPu5000034967_candida_freyschussii_160519	Phaffomycetales	0.985123	0.946113
Clavispora fructus	yHMPu5000034988	yHMPu5000034988_candida_fructus_160519	Serinales	0.896091	0.00159548
Nakaseomyces glabratus	yHMPu5000034723	yHMPu5000034723_candida_glabrata_180604	Saccharomycetales	0.905399	0.930753
Candida golubevii	yHMPu5000041862	yHMPu5000041862_candida_golubevii_170307	Serinales	0.999591	1.13748
Candida gorgasii	yHMPu5000041863	yHMPu5000041863_candida_gorgasii_160928	Serinales	0.498049	0.000818509
Hyphopichia gotoi	yHMPu5000035681	yHMPu5000035681_candida_gotoi_160519	Serinales	0.974482	1.06195
Metschnikowia hawaiiana	yHMPu5000041743	yHMPu5000041743_candida_hawaiiana_170307	Serinales	0.805718	0.00182609
Candida heveicola	yHMPu5000035707	yHMPu5000035707_candida_heveicola_160519	Serinales	0.861354	0.32974
Candida hispaniensis	yHMPu5000035633	yHMPu5000035633_candida_hispaniensis_180604	Dipodascales	0.538282	0.00166779
Candida incommunis	yHMPu5000035244	yHMPu5000035244_candida_incommunis_160928	Dipodascales	0.854853	0.514182
Candida intermedia	yHMPu5000034987	yHMPu5000034987_candida_intermedia_160519	Serinales	0.655201	0.0125148
Candida montana	yHMPu5000035037	yHMPu5000035037_candida_montana_160519	Phaffomycetales	0.925509	0.740411
Cyberlindnera mycetangii	yHMPu5000035689	yHMPu5000035689_candida_mycetangii_160613	Phaffomycetales	0.870302	0.486521
Nakaseomyces nivariensis	yHMPu5000034720	yHMPu5000034720_candida_nivariensis_180604	Saccharomycetales	0.994002	0.583246
Candida orba	yHMPu5000035673	yHMPu5000035673_candida_orba_160613	Phaffomycetales	0.509594	0.0580681
Candida oregonensis	yHMPu5000034986	yHMPu5000034986_candida_oregonensis_160519	Serinales	0.804604	0.2494
Candida orthopsilosis	yHMPu5000035717	candida_orthopsilosis	Serinales	0.290745	0.255342
Candida parapsilosis	yHMPu5000034995	candida_parapsilosis	Serinales	0.927844	1.01586
Candida ponderosae	yHMPu5000035261	yHMPu5000035261_candida_ponderosae_170307	Phaffomycetales	0.920602	0.63714
Kodamaea restingae	yHMPu5000034648	yHMPu5000034648_candida_restingae_160519	Serinales	0.234715	0.00433437
Hyphopichia rhagii	yHMPu5000035679	yHMPu5000035679_candida_rhagii_160613	Serinales	0.99349	0.956789
Candida schatavii	yHMPu5000034643	yHMPu5000034643_Candida_schatavii_SPAdes	Serinales	0.429111	0.163907
Candida sojae	yHMPu5000034996	candida_sojae	Serinales	0.973655	0.939173
Candida sorboxylosa	yHMPu5000037882	yHMPu5000037882_candida_sorboxylosa_180604.haplomerger2	Pichiales	0.544517	0.00152594
Starmera stellimalicola	yHMPu5000034597	yHMPu5000034597_candida_stellimalicola_180604	Phaffomycetales	0.457129	0.00229242
Candida succiphila	yHMPu5000034906	yHMPu5000034906_candida_succiphila_160519	Pichiales	0.835827	0.965355
Candida tammaniensis	yHMPu5000041833	yHMPu5000041833_candida_tammaniensis_170307	Serinales	1.02402	0.780074
Candida tropicalis	yHMPu5000034997	candida_tropicalis	Serinales	0.921643	0.012465
Candida wancherniae	yHMPu5000041840	yHMPu5000041840_candida_wancherniae_160928	Serinales	1.13622	0.00279714
Cephaloascus albidus	yHMPu5000034998	yHMPu5000034998_cephaloascus_albidus_160519.haplomerger2	Serinales	0.909866	0.685426
Cephaloascus fragrans	yHMPu5000034999	yHMPu5000034999_cephaloascus_fragrans_160519	Serinales	0.900161	0.875427
Citeromyces hawaiiensis	yHMPu5000034950	yHMPu5000034950_citeromyces_hawaiiensis_170307.haplomerger2	Pichiales	0.200347	0.00217351
Citeromyces matritensis	yHMPu5000026142	yHMPu5000026142_citeromyces_matritensis_160519.haplomerger2	Pichiales	0.728155	0.00276131
Citeromyces siamensis	yHMPu5000034952**	Not included OrthoFinder matrix	Pichiales	0.745845	0.00106749
Clavispora lusitaniae	yHMPu5000034658	clavispora_lusitaniae	Serinales	0.00157497	0.00114404
Cyberlindnera americana	yHMPu5000035703	yHMPu5000035703_cyberlindnera_americana_160613	Phaffomycetales	0.817428	0.697995
Cyberlindnera fabianii	yHMPu5000035701	yHMPu5000035701_cyberlindnera_fabianii_160519	Phaffomycetales	0.934926	0.93161
Cyberlindnera jadinii	yHMPu5000035336	yHMPu5000035336_cyberlindnera_jadinii_180604.haplomerger2	Phaffomycetales	0.590539	0.00171422
Cyberlindnera mrakii	yHMPu5000034978	yHMPu5000034978_cyberlindnera_mrakii_160519	Phaffomycetales	0.94785	0.745927
Cyberlindnera petersonii	yHMPu5000035325	yHMPu5000035325_cyberlindnera_petersonii_180604	Phaffomycetales	0.761471	0.674826
Cyberlindnera suaveolens	yHMPu5000035687	yHMPu5000035687_cyberlindnera_suaveolens_160613	Phaffomycetales	0.917506	0.55546
Cyberlindnera xylosilytica	yHMPu5000035688	yHMPu5000035688_Cyberlindnera_xylosilytica_SPADES	Phaffomycetales	0.947002	0.922851
Danielozyma ontarioensis	yHMPu5000034973	yHMPu5000034973_danielozyma_ontarioensis_160519	Serinales	0.805294	0.888695
Deakozyma indianensis	yHMPu5000034974	yHMPu5000034974_deakozyma_indianensis_160519	Dipodascales	0.865257	0.570766
Debaryomyces fabryi	yHMPu5000041829	yHMPu5000041829_debaryomyces_fabryi_180604	Serinales	1.01708	0.245501
Debaryomyces hansenii	yHMPu5000034659	yHMPu5000034659_debaryomyces_hansenii_180604	Serinales	0.897232	0.8664
Debaryomyces marama	yHMPu5000041713	yHMPu5000041713_debaryomyces_maramus_170307	Serinales	0.741309	0.00131404
Debaryomyces nepalensis	yHMPu5000041693	yHMPu5000041693_debaryomyces_nepalensis_170307	Serinales	0.932238	1.10583
Debaryomyces prosopidis	yHMPu5000041678	yHMPu5000041678_debaryomyces_prosopidis_170307	Serinales	0.856701	0.590179
Debaryomyces subglobosus	yHMPu5000041824	yHMPu5000041824_debaryomyces_subglobosus_160928	Serinales	0.957297	0.000540621
Diddensiella caesifluorescens	yHMPu5000034660	yHMPu5000034660_diddensiella_caesifluorescens_180604	Dipodascales	0.00154075	0.00179641
Dipodascus albidus	yHMPu5000034661	yHMPu5000034661_dipodascus_albidus_180604	Dipodascales	0.00387883	0.00325054
Dipodascus geniculatus	yHMPu5000041822	yHMPu5000041822_dipodascus_geniculatus_170307	Dipodascales	1.32789	0.447624
Geotrichum candidum	yHMPu5000034738	geotrichum_candidum	Dipodascales	1.10356	1.17799
Groenewaldozyma salmanticensis	yHMPu5000035691	yHMPu5000035691_candida_salmanticensis_160519	Dipodascales	0.624666	0.0240796
Hanseniaspora clermontiae	yHMPu5000034963	yHMPu5000034963_hanseniaspora_clermontiae_160519.haplomerger2	Saccharomycodales	0.531409	0.00560568
Hanseniaspora osmophila	yHMPu5000034957	yHMPu5000034957_Hanseniaspora_osmophila_SPADES	Saccharomycodales	0.578978	0.0917897
Hanseniaspora pseudoguilliermondii	yHMPu5000035695	yHMPu5000035695_hanseniaspora_pseudoguilliermondii_160519.haplomerger2	Saccharomycodales	0.520127	0.0098668
Hanseniaspora uvarum	yHMPu5000034956	hanseniaspora_uvarum	Saccharomycodales	0.00191642	0.00199517
Hanseniaspora valbyensis	yHMPu5000034955	yHMPu5000034955_hanseniaspora_valbyensis_201018.haplomerger2	Saccharomycodales	0.0012201	0.00129565
Hanseniaspora vineae	yHMPu5000026147	yHMPu5000026147_hanseniaspora_vineae_190924.haplomerger2	Saccharomycodales	0.457786	0.102633
Hyphopichia burtonii	yHMPu5000035682	yHMPu5000035682_hyphopichia_burtonii_160613	Serinales	0.943012	0.00153681
Hyphopichia heimii	yHMPu5000035318	yHMPu5000035318_hyphopichia_heimii_180604	Serinales	0.823487	0.556162
Hyphopichia homilentoma	yHMPu5000035316	yHMPu5000035316_candida_homilentoma_180604	Serinales	0.694971	0.0539341
Kazachstania aerobia	yHAB164	yHAB164_kazachstania_aerobia_160519	Saccharomycetales	1.35442	1.94306
Kazachstania bromeliacearum	yHAB136	yHAB136_kazachstania_bromeliacearum_160519	Saccharomycetales	0.687496	0.00249019
Kazachstania intestinalis	yHAB148	yHAB148_kazachstania_intestinalis_160519	Saccharomycetales	1.1658	1.09332
Kazachstania kunashirensis	yHAB160	yHAB160_kazachstania_kunashirensis_160519	Saccharomycetales	1.05879	1.13322
Kazachstania martiniae	yHAB132	yHAB132_kazachstania_martiniae_160519	Saccharomycetales	0.947486	0.8486
Kazachstania naganishii	yHAB139	kazachstania_naganishii	Saccharomycetales	0.993191	1.01815
Kazachstania rosinii	yHAB153	yHAB153_kazachstania_rosinii_160519	Saccharomycetales	1.22912	1.00036
Kazachstania solicola	yHAB159	yHAB159_kazachstania_solicola_160519.haplomerger2	Saccharomycetales	1.26724	0.758583
Kazachstania spencerorum	yHAB155	yHAB155_kazachstania_spencerorum_160519	Saccharomycetales	1.01247	0.954985
Grigorovia transvaalensis	yHAB154	yHAB154_kazachstania_transvaalensis_160519	Saccharomycetales	0.985699	0.786975
Kazachstania turicensis	yHMPu5000040961	yHMPu5000040961_kazachstania_turicensis_201018	Saccharomycetales	0.650721	0.0731831
Kazachstania unispora	yHAB133	yHAB133_kazachstania_unispora_160519	Saccharomycetales	0.779467	1.19353
Grigorovia yakushimaensis	yHAB166	yHAB166_kazachstania_yakushimaensis_160519	Saccharomycetales	0.885408	0.538753
Hanseniaspora hatyaiensis	yHMPu5000035684	yHMPu5000035684_kloeckera_hatyaiensis_160519.haplomerger2	Saccharomycodales	0.373082	0.000710354
Kluyveromyces aestuarii	yHMPu5000034709	yHMPu5000034709_kluyveromyces_aestuarii_160519	Saccharomycetales	0.188518	0.000707434
Kluyveromyces dobzhanskii	yHMPu5000034710	yHMPu5000034710_kluyveromyces_dobzhanskii_160519	Saccharomycetales	0.00189746	0.000530171
Kluyveromyces lactis	yHMPu5000034712	kluyveromyces_lactis	Saccharomycetales	0.0287326	0.00143989
Kluyveromyces marxianus	yHMPu5000034713	kluyveromyces_marxianus	Saccharomycetales	0.000758229	0.00127412
Kodamaea laetipori	yHMPu5000034665	yHMPu5000034665_kodamaea_laetipori_180604	Serinales	1.03015	0.315038
Kodamaea ohmeri	yHMPu5000035677	yHMPu5000035677_kodamaea_ohmeri_160519	Serinales	0.937464	0.784629
Komagataella pastoris	yHMPu5000034953	komagataella_pastoris	Pichiales	0.542766	0.606162
Komagataella populi	yHMPu5000026274	yHMPu5000026274_komagataella_populi_160519	Pichiales	0.80095	0.612312
Komagataella pseudopastoris	yHMPu5000034939	yHMPu5000034939_komagataella_pseudopastoris_160519	Pichiales	0.908004	0.00281294
Kregervanrija delftensis	yHMPu5000035674	yHMPu5000035674_kregervanrija_delftensis_160613	Pichiales	0.882599	0.819384
Kregervanrija fluxuum	yHMPu5000035675	yHMPu5000035675_kregervanrija_fluxuum_160613	Pichiales	0.190574	0.00176328
Kuraishia capsulata	yHMPu5000034937	yHMPu5000034937_kuraishia_capsulata_160519	Pichiales	0.780095	0.235138
Kuraishia molischiana	yHMPu5000034933	yHMPu5000034933_kuraishia_molischiana_160519	Pichiales	0.978729	0.973369
Kuraishia ogatae	yHMPu5000034932	yHMPu5000034932_kuraishia_ogatae_160519	Pichiales	0.031668	0.00275965
Kurtzmaniella cleridarum	yHMPu5000035667	yHMPu5000035667_kurtzmaniella_cleridarum_180604	Serinales	0.970318	0.834304
Lachancea cidri	yHMPu5000034698	lachancea_cidri	Saccharomycetales	0.402995	0.000367516
Lachancea dasiensis	yHMPu5000034697	yHMPu5000034697_lachancea_dasiensis_190924	Saccharomycetales	0.00577654	0.00653173
Lachancea fermentati	yHMPu5000034695	yHMPu5000034695_lachancea_fermentati_201018	Saccharomycetales	0.000617565	0.245438
Lachancea kluyveri	yHMPu5000034694	yHMPu5000034694_lachancea_kluyveri_180604	Saccharomycetales	0.0063264	0.00181561
Lachancea lanzarotensis	yHMPu5000034693	yHMPu5000034693_Lachancea_lanzarotensis_SPADES	Saccharomycetales	0.00108809	0.00152899
Lachancea meyersii	yHMPu5000034692	yHMPu5000034692_lachancea_meyersii_180604	Saccharomycetales	0.00144824	0.0017582
Lachancea mirantina	yHMPu5000034691	yHMPu5000034691_lachancea_mirantina_180604	Saccharomycetales	0.158245	0.00275145
Lachancea nothofagi	yHMPu5000034690	yHMPu5000034690_lachancea_nothofagi_180604	Saccharomycetales	0.00092409	0.00188152
Lachancea quebecensis	yHMPu5000040963	yHMPu5000040963_lachancea_quebecuensis_200128	Saccharomycetales	0.0212871	0.00168298
Lachancea thermotolerans	yHMPu5000034678	yHMPu5000034678_lachancea_thermotolerans_180604	Saccharomycetales	0.570748	0.348931
Lachancea waltii	yHMPu5000026219	yHMPu5000026219_lachancea_waltii_180604	Saccharomycetales	0.000812098	0.00100349
Lipomyces japonicus	yHMPu5000034758	yHMPu5000034758_lipomyces_japonicus_160519	Lipomycetaceae	0.0059499	0.00939983
Kockiozyma suomiensis	yHMPu5000034742	yHMPu5000034742_lipomyces_suomiensis_160519	Lipomycetaceae	0.0777625	0.012225
Lodderomyces elongisporus	yHMPu5000035005	yHMPu5000035005_lodderomyces_elongisporus_160519.haplomerger2	Serinales	0.828065	0.00143755
Magnusiomyces tetraspermus	yHMPu5000041818	yHMPu5000041818_magnusiomyces_tetrasperma_170307	Dipodascales	1.56542	0.463257
Martiniozyma abietophila	yHMPu5000034631	yHMPu5000034631_martiniozyma_abiesophila_170307.haplomerger2	Pichiales	0.840549	0.86756
Metschnikowia aberdeeniae	yHMPu5000040959	yHMPu5000040959_metschnikowia_aberdeeniae_201018	Serinales	0.256343	0.00202959
Metschnikowia arizonensis	metschnikowia_arizonensis	metschnikowia_arizonensis	Serinales	0.247884	0.0188981
Metschnikowia bicuspidata var. bicuspidata	yHMPu5000034592	yHMPu5000034592_metschnikowia_bicuspidata_var_bicuspidata_180604	Serinales	0.718445	0.497798
Metschnikowia borealis	yHMPu5000040956	yHMPu5000040956_metschnikowia_borealis_201018	Serinales	0.952166	0.566476
Metschnikowia bowlesiae	yHMPu5000040955	yHMPu5000040955_metschnikowia_bowlesiae_201018	Serinales	0.676121	0.00168673
Metschnikowia cerradonensis	yHMPu5000040954	yHMPu5000040954_metschnikowia_cerradonensis_201018	Serinales	0.928087	0.262961
Metschnikowia continentalis	yHMPu5000040943	yHMPu5000040943_metschnikowia_continentalis_201018	Serinales	0.661896	0.471059
Metschnikowia dekortorum	yHMPu5000040945	yHMPu5000040945_metschnikowia_dekortorum_201018	Serinales	0.75787	0.00320652
Metschnikowia drakensbergensis	metschnikowia_drakensbergensis	metschnikowia_drakensbergensis	Serinales	0.00229476	0.00088822
Metschnikowia hamakuensis	yHMPu5000040948	yHMPu5000040948_metschnikowia_hamakuensis_201018	Serinales	0.7405	0.508917
Metschnikowia hawaiiensis	yHMPu5000040949	metschnikowia_hawaiiensis	Serinales	0.421067	0.00220203
Metschnikowia hibisci	yHMPu5000040950	yHMPu5000040950_metschnikowia_hibisci_200128	Serinales	0.793221	0.00400733
Candida ipomoeae	yHMPu5000040951	yHMPu5000040951_metschnikowia_ipomoeae_201018	Serinales	0.748374	0.248465
Metschnikowia kipukae	yHMPu5000040953	yHMPu5000040953_metschnikowia_kipukae_201018	Serinales	0.749109	0.0024451
Metschnikowia lochheadii	yHMPu5000040941	yHMPu5000040941_metschnikowia_lochheadii_201018	Serinales	0.797534	0.00349701
Metschnikowia matae var. maris	yHMPu5000040795	yHMPu5000040795_metschnikowia_matae_201018	Serinales	0.718175	0.46446
Metschnikowia matae var. matae	yHMPu5000040940	yHMPu5000040940_metschnikowia_matae_201018	Serinales	0.678209	0.13074
Metschnikowia proteae	yHMPu5000040937	yHMPu5000040937_metschnikowia_proteae_201018	Serinales	0.237567	0.000817795
Metschnikowia shivogae	yHMPu5000040935	yHMPu5000040935_metschnikowia_shivogae_201018	Serinales	0.00638812	0.00330189
Metschnikowia similis	yHMPu5000040934	metschnikowia_similis	Serinales	0.584509	0.00258242
Meyerozyma caribbica	yHMPu5000035662	yHMPu5000035662_meyerozyma_caribbica_160613	Serinales	0.911271	0.891886
Meyerozyma guilliermondii	yHMPu5000035663	meyerozyma_guilliermondii	Serinales	0.922813	0.463113
Millerozyma acaciae	yHMPu5000034634	yHMPu5000034634_millerozyma_acaciae_160519	Serinales	0.197433	0.00172534
Nakaseomyces bacillisporus	yHMPu5000035666	yHMPu5000035666_nakaseomyces_bacillisporus_160613	Saccharomycetales	1.04182	0.393801
Nakaseomyces delphensis	yHMPu5000026127	yHMPu5000026127_nakaseomyces_delphensis_160519	Saccharomycetales	0.938795	0.602218
Nakazawaea holstii	yHMPu5000034918	yHMPu5000034918_nakazawaea_holstii_160519	Alaninales	1.00654	1.00038
Nakazawaea peltata	yHMPu5000034921	yHMPu5000034921_nakazawaea_peltata_160519	Alaninales	0.86908	0.265684
Naumovozyma castellii	yHMPu5000034871	yHMPu5000034871_naumovozyma_castellii_180604	Saccharomycetales	1.60188	0.610962
Naumovozyma dairenensis	yHMPu5000034872	yHMPu5000034872_naumovozyma_dairenensis_180604	Saccharomycetales	0.981018	0.626222
Ogataea glucozyma	yHMPu5000034897	yHMPu5000034897_Ogataea_glucozyma_SPAdes	Pichiales	1.04034	0.44463
Ogataea henricii	yHMPu5000026124	yHMPu5000026124_ogataea_henricii_160519	Pichiales	0.967674	0.56689
Ogataea methanolica	yHMPu5000034900	yHMPu5000034900_ogataea_methanolica_160519	Pichiales	0.876778	0.507665
Ogataea methylivora	yHMPu5000034901	yHMPu5000034901_Ogataea_methylivora_SPADES	Pichiales	0.84611	0.201538
Ogataea minuta	yHMPu5000034902	yHMPu5000034902_ogataea_minuta_160519	Pichiales	0.771028	0.110438
Ogataea naganishii	yHMPu5000034903	yHMPu5000034903_ogataea_naganishii_160519	Pichiales	0.936511	0.833874
Ogataea nitratoaversa	yHMPu5000034636	yHMPu5000034636_ogataea_nitratoaversa_180604	Pichiales	0.824394	0.270897
Ogataea nonfermentans	yHMPu5000034904	yHMPu5000034904_Ogataea_nonfermentans_SPADES	Pichiales	0.312526	0.00233427
Ogataea parapolymorpha	yHMPu5000026177	ogataea_parapolymorpha	Pichiales	0.823115	0.46127
Ogataea philodendri	yHMPu5000034893	yHMPu5000034893_ogataea_philodendra_160519	Pichiales	0.862393	0.00400105
Ogataea pilisensis	yHMPu5000034892	yHMPu5000034892_ogataea_pilisensis_160519	Pichiales	0.673579	0.530567
Ogataea pini	yHMPu5000034891	yHMPu5000034891_ogataea_pini_160519	Pichiales	0.356149	0.00166019
Ogataea polymorpha	yHMPu5000041802	yHMPu5000041802_ogataea_polymorpha_180604	Pichiales	0.370664	0.0016782
Ogataea populi-albae	yHMPu5000034637	yHMPu5000034637_ogataea_populiabae_180604	Pichiales	0.522057	0.00463679
Ogataea ramenticola	yHMPu5000034890	yHMPu5000034890_ogataea_ramenticola_160519	Pichiales	1.03962	0.303436
Ogataea trehaloabstinens	yHMPu5000034887	yHMPu5000034887_ogataea_trehaloabstinens_160519	Pichiales	0.858427	0.00386585
Ogataea trehalophila	yHMPu5000034886	yHMPu5000034886_ogataea_trehalophila_160519	Pichiales	0.887893	0.292428
Ogataea zsoltii	yHMPu5000034885	yHMPu5000034885_ogataea_zsoltii_160519	Pichiales	1.18903	0.296411
Pachysolen tannophilus	yHMPu5000035669	yHMPu5000035669_pachysolen_tannophilus_160613	Alaninales	0.294845	0.0344661
Peterozyma toletana	yHMPu5000034884	yHMPu5000034884_peterozyma_toletana_160519	Alaninales	0.924008	0.882395
Phaffomyces antillensis	yHMPu5000035671	yHMPu5000035671_phaffomyces_antillensis_160613	Phaffomycetales	0.758737	0.367598
Phaffomyces opuntiae	yHMPu5000035670	yHMPu5000035670_phaffomyces_opuntiae_160613	Phaffomycetales	0.920563	0.741707
Phaffomyces thermotolerans	yHMPu5000035672	yHMPu5000035672_phaffomyces_thermotolerans_160613	Phaffomycetales	0.00639908	0.00655435
Pichia exigua	yHMPu5000034629	yHMPu5000034629_pichia_exigua_180604	Pichiales	0.808901	0.00382121
Pichia heedii	yHMPu5000034627	yHMPu5000034627_pichia_heedii_180604	Pichiales	0.332136	0.205185
Pichia kudriavzevii	yHMPu5000034625	pichia_kudriavzevii	Pichiales	0.845915	0.00140424
Pichia membranifaciens	yHMPu5000035661	yHMPu5000035661_pichia_membranifaciens_160519	Pichiales	0.026539	0.0337879
Pichia nakasei	yHMPu5000034624	yHMPu5000034624_pichia_nakasei_180604	Pichiales	0.889854	0.222501
Pichia norvegensis	yHMPu5000034623	yHMPu5000034623_pichia_norvegensis_160519.haplomerger2	Pichiales	0.874079	0.8789
Pichia occidentalis	yHMPu5000034622	yHMPu5000034622_pichia_occidentalis_160519.haplomerger2	Pichiales	0.819842	0.269516
Pichia terricola	yHMPu5000035301	yHMPu5000035301_pichia_terricola_170307	Pichiales	0.333589	0.000455169
Priceomyces carsonii	yHMPu5000035296	yHMPu5000035296_priceomyces_carsonii_160928	Serinales	0.0905135	0.0116377
Priceomyces castillae	yHMPu5000035297	yHMPu5000035297_priceomyces_castillae_170307	Serinales	0.314263	0.00570449
Priceomyces haplophilus	yHMPu5000035660	yHMPu5000035660_priceomyces_haplophilus_160613	Serinales	0.937986	0.71061
Priceomyces medius	yHMPu5000034606	yHMPu5000034606_priceomyces_medius_180604	Serinales	0.176676	0.00539129
Saccharomyces arboricola	saccharomyces_arboricola	saccharomyces_arboricola	Saccharomycetales	0.644075	0.00143974
Saccharomyces cerevisiae	saccharomyces_cerevisiae	saccharomyces_cerevisiae	Saccharomycetales	0.396387	0.0400986
Saccharomyces eubayanus	saccharomyces_eubayanus	saccharomyces_eubayanus	Saccharomycetales	0.763468	0.301492
Saccharomyces kudriavzevii	saccharomyces_kudriavzevii	saccharomyces_kudriavzevii	Saccharomycetales	0.405066	0.00196024
Saccharomyces mikatae	saccharomyces_mikatae	saccharomyces_mikatae	Saccharomycetales	0.885344	0.00178811
Saccharomyces paradoxus	saccharomyces_paradoxus	saccharomyces_paradoxus	Saccharomycetales	0.458968	0.000354203
Saccharomyces uvarum	saccharomyces_uvarum	saccharomyces_uvarum	Saccharomycetales	0.949203	0.000799986
Saccharomycopsis capsularis	yHMPu5000034607	yHMPu5000034607_saccharomycopsis_capsularis_180604	Ascoideales	0.820494	0.00199991
Saccharomycopsis malanga	yHMPu5000038051	yHMPu5000038051_saccharomycopsis_malanga_170912	Ascoideales	0.656181	0.00309694
Saturnispora dispora	yHMPu5000035659	yHMPu5000035659_saturnispora_dispora_160519	Pichiales	0.973985	0.00141564
Saturnispora hagleri	yHMPu5000034610	yHMPu5000034610_saturnispora_hagleri_160519	Pichiales	1.4132	0.00439448
Saturnispora mendoncae	yHMPu5000034611	yHMPu5000034611_saturnispora_mendoncae_160519.haplomerger2	Pichiales	0.478704	0.00164089
Saturnispora saitoi	yHMPu5000034612	yHMPu5000034612_saturnispora_saitoi_180604	Pichiales	0.953404	0.611893
Saturnispora serradocipensis	yHMPu5000034613	yHMPu5000034613_saturnispora_serradocipensis_180604	Pichiales	0.976958	0.998556
Saturnispora silvae	yHMPu5000034614	yHMPu5000034614_saturnispora_silvae_180604	Pichiales	1.03307	0.982538
Saturnispora zaruensis	yHMPu5000034615	yHMPu5000034615_saturnispora_zaruensis_160519	Pichiales	0.00207051	0.188803
Scheffersomyces lignosus	yHMPu5000038106	yHMPu5000038106_candida_lignosa_170912	Serinales	1.00382	0.585589
Scheffersomyces stipitis	yHMPu5000034616	scheffersomyces_stipitis	Serinales	0.709466	0.258776
Spathaspora arborariae	spathaspora_arborariae	spathaspora_arborariae	Serinales	0.276014	0.00145153
Spathaspora girioi	spathaspora_girioi	spathaspora_girioi	Serinales	0.815625	0.190636
Spathaspora passalidarum	yHMPu5000034617	yHMPu5000034617_spathaspora_passalidarum_170713	Serinales	0.486337	0.00195423
Spencermartinsiella europaea	yHMPu5000034605	yHMPu5000034605_spencermartinsiella_europaea_180604	Dipodascales	0.6634	0.00112048
Sporopachydermia lactativora	yHMPu5000034604	yHMPu5000034604_sporopachydermia_lactativora_180604	Sporopachydermiales	0.00402743	0.00495179
Sporopachydermia quercuum	yHMPu5000034603	yHMPu5000034603_sporopachydermia_quercuum_190924	Sporopachydermiales	0.187514	0.0173471
Starmera quercuum	yHMPu5000034594	yHMPu5000034594_Starmera_quercuum_p31_SPADES	Phaffomycetales	0.869122	0.692478
Starmerella apicola	yHMPu5000037927	candida_apicola	Dipodascales	0.911902	0.932581
Starmerella bombicola	yHMPu5000035657	yHMPu5000035657_starmerella_bombicola_160613	Dipodascales	1.15554	1.12689
Sugiyamaella lignohabitans	yHMPu5000037840	yHMPu5000037840_sugiyamaella_lignohabitans_180604	Dipodascales	0.671501	0.173571
Suhomyces canberraensis	yHMPu5000035018	yHMPu5000035018_candida_canberraensis_160519	Serinales	0.00173387	0.00307334
Suhomyces emberorum	yHMPu5000035022	yHMPu5000035022_candida_emberorum_160519	Serinales	0.991928	0.957432
Suhomyces pyralidae	yHMPu5000035011	yHMPu5000035011_candida_pyralidae_160519	Serinales	1.03427	0.994822
Suhomyces tanzawaensis	yHMPu5000035010	yHMPu5000035010_candida_tanzawaensis_190924	Serinales	0.991478	0.613725
Tetrapisispora blattae	yHMPu5000034874	yHMPu5000034874_tetrapisispora_blattae_190924	Saccharomycetales	1.09685	0.850925
Tetrapisispora fleetii	yHMPu5000034875	yHMPu5000034875_tetrapisispora_fleetii_160519	Saccharomycetales	1.10253	1.40503
Tetrapisispora iriomotensis	yHMPu5000034876	yHMPu5000034876_Tetrapisispora_iriomotensis_SPADES	Saccharomycetales	0.978744	0.979551
Tetrapisispora namnaoensis	yHMPu5000034877	yHMPu5000034877_tetrapisispora_namnaonensis_160519	Saccharomycetales	1.20739	0.931823
Tetrapisispora phaffii	yHMPu5000034580	yHMPu5000034580_tetrapisispora_phaffii_180604	Saccharomycetales	1.39635	1.2813
Teunomyces cretensis	yHMPu5000035033	yHMPu5000035033_candida_cretensis_160519	Serinales	0.942602	0.779365
Teunomyces gatunensis	yHMPu5000035032	yHMPu5000035032_candida_gatunensis_160519	Serinales	0.951341	1.0117
Teunomyces kruisii	yHMPu5000035031	yHMPu5000035031_Candida_kruisii_SPADES	Serinales	0.880267	0.430489
Tortispora caseinolytica	yHMPu5000034572	yHMPu5000034572_tortispora_caseinolytica_180604	Trigonopsidales	0.16964	0.0881174
Tortispora starmeri	yHMPu5000035279	yHMPu5000035279_tortispora_starmeri_170307	Trigonopsidales	0.0115156	0.00789508
Torulaspora delbrueckii	yHMPu5000035653	yHMPu5000035653_torulaspora_delbrueckii_160613	Saccharomycetales	0.00853551	0.00352559
Torulaspora franciscae	yHMPu5000026152	yHMPu5000026152_Torulaspora_franciscae_SPADES	Saccharomycetales	0.69954	0.287185
Torulaspora maleeae	yHMPu5000035652	yHMPu5000035652_torulaspora_maleeae_160613	Saccharomycetales	0.539526	0.144933
Torulaspora microellipsoides	yHMPu5000035651	yHMPu5000035651_Torulaspora_microellipsoides_SPADES	Saccharomycetales	0.696505	0.64533
Torulaspora pretoriensis	yHMPu5000034881	yHMPu5000034881_Torulaspora_pretoriensis_SPADES	Saccharomycetales	0.00104556	0.0012715
Trigonopsis variabilis	yHMPu5000035650	yHMPu5000035650_trigonopsis_variabilis_160613	Trigonopsidales	0.00794545	0.00356985
Trigonopsis vinaria	yHMPu5000035282	yHMPu5000035282_trigonopsis_vinaria_170307	Trigonopsidales	0.296714	0.00205431
Vanderwaltozyma polyspora	yHMPu5000034869	yHMPu5000034869_vanderwaltozyma_polyspora_180604	Saccharomycetales	0.969206	1.23761
Wickerhamiella cacticola	yHMPu5000034646	yHMPu5000034646_wickerhamiella_cacticola_180604	Dipodascales	0.872863	0.65184
Wickerhamiella domercqiae	yHMPu5000035638	yHMPu5000035638_wickerhamiella_domercqiae_160519	Dipodascales	0.777956	0.51654
Wickerhamiella infanticola	yHMPu5000035289	candida_infanticola	Dipodascales	0.77135	0.355158
Wickerhamiella versatilis	yHMPu5000038361	candida_versatilis	Dipodascales	1.22342	0.886796
Wickerhamomyces alni	yHMPu5000035274	yHMPu5000035274_wickerhamomyces_alni_170307	Phaffomycetales	0.359921	0.00291448
Wickerhamomyces anomalus	yHMPu5000035273	yHMPu5000035273_wickerhamomyces_anomalus_180604.haplomerger2	Phaffomycetales	1.01826	0.903897
Wickerhamomyces bovis	yHMPu5000035271	yHMPu5000035271_wickerhamomyces_bovis_160928	Phaffomycetales	0.725251	0.00142458
Wickerhamomyces canadensis	yHMPu5000035639	yHMPu5000035639_wickerhamomyces_canadensis_160613	Phaffomycetales	0.667144	0.365909
Wickerhamomyces ciferrii	yHMPu5000035269	yHMPu5000035269_wickerhamomyces_ciferrii_170307	Phaffomycetales	0.954426	0.969791
Wickerhamomyces hampshirensis	yHMPu5000035268	yHMPu5000035268_wickerhamomyces_hampshirensis_160928	Phaffomycetales	0.913347	0.996221
Yamadazyma nakazawae	yHMPu5000035252	yHMPu5000035252_yamadazyma_nakazawae_170307	Serinales	0.00340644	0.00240956
Yamadazyma philogaea	yHMPu5000035640	yHMPu5000035640_yamadazyma_philogaea_160519	Serinales	0.00141244	0.00149866
Yamadazyma scolyti	yHMPu5000035641	yHMPu5000035641_yamadazyma_scolyti_160613	Serinales	0.700455	1.12956
Yamadazyma tenuis	yHMPu5000041836	yHMPu5000041836_candida_tenuis_160928	Serinales	0.628784	0.739077
Yarrowia bubula	yHMPu5000035643	yHMPu5000035643_yarrowia_bubula_180604	Dipodascales	0.94744	0.86492
Yarrowia deformans	yHMPu5000035644	yHMPu5000035644_yarrowia_deformans_180604	Dipodascales	1.00551	0.842157
Yarrowia divulgata	yHMPu5000035645**	Not included OrthoFinder matrix	Dipodascales	1.04119	0.939624
Yarrowia keelungensis	yHMPu5000035646	yHMPu5000035646_yarrowia_keelungensis_170307	Dipodascales	0.934401	0.886746
Yarrowia lipolytica	yHMPu5000035647	yHMPu5000035647_yarrowia_lipolytica_160519	Dipodascales	0.965125	0.861784
Yueomyces sinensis	yHMPu5000035629	yHMPu5000035629_yueomyces_sinensis_180604	Saccharomycetales	1.03443	0.957632
Zygoascus meyerae	yHMPu5000035243	yHMPu5000035243_zygoascus_meyerae_170307	Dipodascales	0.738877	1.10021
Zygoascus ofunaensis	yHMPu5000035242	yHMPu5000035242_zygoascus_ofunaensis_160928	Dipodascales	1.07996	0.169967
Zygosaccharomyces bisporus	yHMPu5000034866	yHMPu5000034866_zygosaccharomyces_bisporus_160519	Saccharomycetales	0.00260337	0.00387659
Zygosaccharomyces kombuchaensis	yHMPu5000034865	yHMPu5000034865_zygosaccharomyces_kombuchaensis_160519	Saccharomycetales	0.653725	0.281695
Zygosaccharomyces rouxii	yHMPu5000034863	yHMPu5000034863_zygosaccharomyces_rouxii_180604	Saccharomycetales	0.906465	0.765746
Zygotorulaspora florentina	yHMPu5000034862	yHMPu5000034862_zygotorulaspora_florentina_160519	Saccharomycetales	0.576605	0.00188142
Zygotorulaspora mrakii	yHMPu5000026256	yHMPu5000026256_zygotorulaspora_mrakii_170307	Saccharomycetales	0.82819	0.00640743
