## Supplementary material for "Machine learning reveals genes impacting oxidative stress resistance across yeasts": Table S2

### Sheet: Important features
Importance rank	Orthogroup name	SGD	CGD	Relative importance value
1	OG0000006	YDR541C, YGL039W, YGL157W, YOL151W	C1_09230C_A, C2_05560W_A, C2_06710W_A, C2_06720W_A, C5_02860C_A, C6_03240W_A, C7_01050W_A, CR_01810C_A	0.0673201
2	OG0000030	YHR179W, YPL171C	C2_02880C_A, C6_01180C_A, C6_01410C_A, C6_01420C_A, C6_01510W_A, CR_00380W_A, CR_01200W_A	0.059499
3	OG0000173	YGR143W, YPR159W	C3_03500W_A, C3_05810C_A, C3_05830W_A, C5_00470C_A	0.0495121
4	OG0000000	YDR144C, YGL258W-A, YIL015W, YIR039C, YLR120C, YLR121C	C1_04870W_A, C2_00460W_A, C3_02510C_A, C3_03870C_A, C3_05230W_A, C4_04470W_A, C6_02710C_A, C6_03030W_A, C6_03490C_A, C6_03500C_A, CR_07800W_A	0.0407587
5	OG0000446	YBR067C, YER011W, YIL011W, YOR009W, YOR010C	CR_04420C_A	0.0300143
6	OG0000005	YBR199W, YBR205W, YDR483W, YJL139C, YKR061W, YOR099W, YPL053C	C1_04000C_A, C2_04560W_A, C3_01810C_A, C3_01830C_A, CR_05290W_A	0.0280524
7	OG0000150	YJR107W	C4_01120C_A, C6_00980C_A	0.0270159
8	OG0000017	YCR089W, YDR134C, YLR110C	C1_09080C_A, C2_08580W_B, C2_08590W_A, C2_09530W_A, C3_03050C_A, C4_02370C_A, C4_02390W_A, C4_02440C_A, C4_03510C_A, C4_03520C_A	0.0268892
9	OG0000086	YBR139W, YMR297W	C1_05770C_A, C5_01450W_A, C7_03360W_A	0.0253384
10	OG0000484	YER062C, YHR043C, YHR044C, YIL053W	C3_00320W_A, C6_01900C_A	0.0250308
11	OG0000042	YER001W, YGL257C, YIL014W, YNR059W	C1_04900W_A, C1_10300W_A, C3_05610W_A, C5_02570W_B, C5_02630C_A, CR_04800W_A	0.0249441
12	OG0000501	YHR208W, YJR148W	C2_04230W_A, C3_05590C_A	0.0248992
13	OG0000020	YBR015C, YJL186W	C1_10070C_A, C1_10720C_A, C2_01300C_A, C4_04770C_A, C7_03600W_A, CR_05300C_A	0.0248255
14	OG0000143	YDR261C, YLR300W, YOR190W	C1_02630C_A, C1_02990C_A, C2_06840W_A	0.0246537
15	OG0000490	YFL014W	C2_05180W_A, C5_02080C_A, C5_02110W_A	0.0233996
16	OG0004098	NONE	C2_10780C_A	0.0227387
17	OG0001663	YBR043C	C6_01290C_A	0.0226288
18	OG0000297	YFR022W, YGR068C, YOR018W	C1_03400W_A, C2_01970C_B	0.0204824
19	OG0000008	YKL220C, YLL051C, YLR214W, YNR060W, YOR381W, YOR384W	C1_11020W_A, C2_05070W_A, C4_04320W_A, C4_05770C_A, C4_05780C_A, C4_05840W_A, C5_01360W_A, C5_01380W_A, CR_06670W_A, CR_06870C_A, CR_07280W_A, CR_07290W_A, CR_07300W_A	0.0201178
20	OG0000746	NONE	CR_09420C_A	0.0196186
21	OG0000058	YDR135C, YLL015W	C1_08210C_A, C7_02330W_B, CR_08200C_A	0.0190942
22	OG0000466	NONE	C4_02990C_A, C4_06900W_A, CR_06460W_A	0.0189859
23	OG0000755	YBL091C-A, YER120W	C6_04100W_A	0.018928
24	OG0000024	YDR242W	C6_02660C_A, C7_01670W_A, C7_02920W_A	0.018767
25	OG0000054	YBR145W, YMR083W, YMR303C, YOL086C	C1_08330C_A, C5_05050W_A	0.0182765
26	OG0000453	NONE	C2_06930C_A, C2_06980W_A, C2_06990W_A, C5_01070C_A	0.0182001
27	OG0000004	YBR068C, YBR069C, YCL025C, YDR046C, YDR508C, YGR191W, YKR039W, YLL061W, YOL020W, YPL274W	C1_07120W_A, C1_13130C_A, C3_03990C_A, C3_05580C_A, C4_05430C_A, C5_01800C_A, C5_02790C_A, C5_03500W_A, C6_00330C_A, CR_09910W_A, CR_09920W_A	0.0178439
28	OG0000084	YCR105W, YMR318C	C6_02480W_A	0.0174781
29	OG0000310	YAL023C, YGR199W, YOR321W	C3_06890W_A, C4_04780W_A	0.0174253
30	OG0000013	YEL063C, YNL268W, YNL270C, YOR348C, YPL265W	C1_02530C_A, C1_06000W_A, C6_00830C_A, C6_00960W_A, C6_01060C_A, C7_00630C_A, CR_05020W_A	0.0168428
31	OG0000383	NONE	C4_03720C_A	0.0164762
32	OG0000101	YLL057C	C1_11530C_A, C3_02070C_A, CR_08310C_A	0.0161451
33	OG0000794	YGR180C, YJL026W	C2_03010C_A, C2_07570W_A	0.0161253
34	OG0000181	YBL069W, YER101C, YMR152W	C2_03750W_A, C2_05570C_A	0.0156785
35	OG0000108	YPR022C	C3_06150W_A	0.0150668
36	OG0000413	YCR023C	C1_01750W_A, C6_01520W_A	0.0149736
37	OG0000063	YDL080C, YDR380W, YGR087C, YLR044C, YLR134W	C4_01850C_A, C4_06570C_A, CR_06860C_A	0.012571
38	OG0000656	YDL042C, YOL068C	C1_09050W_B, C2_01330C_A	0.011828
39	OG0003566	NONE	C3_01620W_A	0.0115082
40	OG0005114	NONE	C3_03490W_A, C3_04210W_A	0.0107073
41	OG0000302	YBR151W, YML050W	C3_01150C_A, CR_07870W_A	0.00990813
42	OG0001038	YER037W, YGL224C	C5_04360C_A	0.0093626
43	OG0004233	NONE	C4_01380W_A	0.00892126
44	OG0000547	YDR251W, YLR054C, YPL032C	C1_11770C_A	0.00725599
45	OG0005246	YGR041W, YLR353W	NONE	0.00721681
46	OG0003685	YBL101C, YPR030W	C1_10180C_B	0.00716449
47	OG0000889	YKL126W, YMR104C	C1_08540C_A	0.00594603
48	OG0002956	YIR032C	C4_04270W_A	0.00497902
49	OG0001088	YOR113W	CR_02510W_A	0.00472108
50	OG0003636	NONE	C2_08460C_A	0.00386339
