## Supplementary material for "Machine learning reveals genes impacting oxidative stress resistance across yeasts": Table S5

### Sheet: Sheet1
Primer name	Sequence		Purpose
oHLCH365	TTTTAATGTTACTTCTCTTGCAGTTAG		Amplify pIL75 backbone
oHLCH366	gaGTTTAACTTGATACTACTAGATTTT		Amplify pIL75 backbone
oHLCH367	GCAAGAGAAGTAACATTAAAAATGCGTAAAGGCGAAGAGCTG		Amplifying GFP insert for pIL75
oHLCH368	AGTAGTATCAAGTTAAACtcTCATTTGTACAGTTCATCCATAC		Amplifying GFP insert for pIL75
oHLCH369	AGAGAAGTAACATTAAAAatgtcgtttatgaactttgaacca		Amplifying KYE1 insert for pIL75
oHLCH370	TAGTATCAAGTTAAACtcctatttcttgtaacccttggcaac		Amplifying KYE1 insert for pIL75
oHLCH382	ATCTCTTCAGGTATGTGACACCTATACATGCAACGgcataggccactagtggatctg		Amplifying kanMX with homology to KTR2 5'
oHLCH383	ACGTATTTATAGTATGCGGATACACGCTTTTCTCGcagctgaagcttcgtacgc		Amplifying kanMX with homology to KTR2 3'
oHLCH384	ATCATCTCCAAATCTAATGCTTGGAAGTCGCTATCgcataggccactagtggatctg		Amplifying kanMX with homology to YUR1 5'
oHLCH385	TTTCACCCTGTGGAAGTTAGGCCTATTTAACAGGcagctgaagcttcgtacgc		Amplifying kanMX with homology to YUR1 3'
oHLCH176	gacatggaggcccagaatac		Amplifying natMX to replace kanMX in single deletions
oHLCH177	tcgacagcagtatagcgacc		Amplifying natMX to replace kanMX in single deletions
oHLCH004	gattccgactcgtccaacatc		internal primer for colony PCR with kanMX marker
oHLCH348	gcacgtcaagactgtcaagg		internal primer for colony PCR with natMX marker
oHLCH400	GTGTAACTGTTGGTGCTGAGG		KTR2 downstream primer for colony PCR
oHLCH401	CTGTGACACAGCTGATGAAGC		YUR1 downstream primer for colony PCR
