## Supplementary material for "Machine learning reveals genes impacting oxidative stress resistance across yeasts": Table S6

### Sheet: Sheet1
Strain	Species	Genotype	Notes
yHLCH012	Saccharomyces cerevisiae	S288C - MATα SUC2 gal2 mal2 mel flo1 flo8-1 hap1 ho bio1 bio6
yHLCH106	Saccharomyces cerevisiae	S288C - MATα SUC2 gal2 mal2 mel flo1 flo8-1 hap1 ho bio1 bio6 ktr2Δ::kanMX-10	Independent transformant of yHLCH107
yHLCH107	Saccharomyces cerevisiae	S288C - MATα SUC2 gal2 mal2 mel flo1 flo8-1 hap1 ho bio1 bio6 yur1Δ::kanMX-13	Independent transformant of yHLCH106
yHLCH109	Saccharomyces cerevisiae	S288C - MATα SUC2 gal2 mal2 mel flo1 flo8-1 hap1 ho bio1 bio6 yur1Δ::kanMX-13 ktr2Δ::natMX-2	Independent transformant of yHLCH110
yHLCH110	Saccharomyces cerevisiae	S288C - MATα SUC2 gal2 mal2 mel flo1 flo8-1 hap1 ho bio1 bio6 yur1Δ::kanMX-13 ktr2Δ::natMX-8	Independent transformant of yHLCH109
yHLCH117	Kluyveromyces lactis	CBS683 - MATα [pIL75]
yHLCH118	Kluyveromyces lactis	CBS683 - MATα [pIL75-PKlTEF1-KYE1-TKLTEF1]-17	Independent transformant of yHLCH119 and yHLCH120
yHLCH119	Kluyveromyces lactis	CBS683 - MATα [pIL75-PKlTEF1-KYE1-TKLTEF1]-21	Independent transformant of yHLCH118 and yHLCH120
yHLCH120	Kluyveromyces lactis	CBS683 - MATα [pIL75-PKlTEF1-KYE1-TKLTEF1]-24	Independent transformant of yHLCH118 and yHLCH1119
yHLCH121	Kluyveromyces lactis	CBS683 - MATα [pIL75-PKlTEF1-GFP-TKLTEF1]-1
